# Can growth in captivity alter the calcaneal microanatomy of a wild ungulate?

**DOI:** 10.1101/2022.08.22.504790

**Authors:** Romain Cottereau, Katia Ortiz, Yann Locatelli, Alexandra Houssaye, Thomas Cucchi

**Affiliations:** CNRS, UMR 7179 Mécanismes Adaptatifs et Evolution, Muséum d’Histoire Naturelle de Paris, France; Réserve Zoologique de la Haute-Touche, Muséum National d’Histoire Naturelle, Obterre, France; Institut de Systématique, Evolution, Biodiversité, UMR 7205, Muséum National d’Histoire Naturelle CNRS UPMC EPHE, UA, Paris, France; hysiologie de la Reproduction et des Comportements, UMR 7247, INRAE CNRS Université de Tours IFCE, Nouzilly, France; UMR 7209 Archéozoologie, Archéobotanique : Sociétés, Pratiques et Environnements, Muséum d’Histoire Naturelle de Paris, France

**Author notes:** Co last authors (Alexandra Houssaye, Thomas Cucchi). **Cite as**, Cottereau, R., Ortiz, K., Locatelli, Y., Houssaye, A., and Cucchi, T. (2022) Can growth in captivity alter the calcaneal microanatomy of a wild ungulate? BioRxiv, 504790, ver. 5 peer-reviewed and recommended by Peer Community in Archaeology. https://doi.orR/10.1101/2022.08.22.504790.

**Keywords:** calcaneus, bone structure, captivity, domestication, *Sus scrofa*, functional morphology

## Abstract

Reduced mobility associated with captivity induces changes in biomechanical stress on the skeleton of domesticated animals. Due to bone plasticity, bone’s morphology and internal structure can respond to these new biomechanical stresses over individuals’ lifetime. In a context where documenting early process of animal domestication is challenging, this study will test the hypothesis that change in mobility patterns during a wild ungulate’s life will alter the internal structure of its limb bones and provide a proof of concept for the application of this knowledge in Zooarchaeology. Using the calcaneus as a phenotypic marker through qualitative and quantitative 3D microanatomical analyses, we relied on a comparative study across wild boars (*Sus scrofa*) populations from controlled experimental conditions with different mobility patterns (natural habitat, large pen, and stall) and archaeological specimens collected from middle and late Mesolithic as surrogate for the norm of reaction in European wild boar phenotype before the spread of agriculture and domestic pigs. Results provide evidence for compressive and tensile forces as the main elements affecting the variation in the cortical thickness along the calcaneus. Furthermore, changes in the internal structure of the calcaneus between mobility patterns are observed but their intensity is not directly associated with the degree of mobility restriction and only weakly impacted by the size or weight of the individuals. Despite having greater bone volume, the calcaneus of the Mesolithic wild boars displays a very similar microanatomy compared to the present-day hunted or captive wild boars. These results suggest that calcaneal microanatomy is more affected by population differences than by locomotor variation. For all these reasons, this preliminary study doesn’t support the use of microanatomy of the calcaneus as an indicator of change in locomotor behaviour induced by captivity in the archaeological record.
