## Appendix 6 data table for R.txt for "Can growth in captivity alter the calcaneal microanatomy of a wild ungulate?"

ID MNHN	Autre ID	WBV	C	%Trab	TC	RMeanT	RMaxT	MeanT	MaxT	CBp	CBp	Caltcp	CEp	Contexte	Origine	Sexe	Age	Poids	Catage	Catpoids
2013-1257	comp3os3	15251.923828	81.0897318952962	28.1621721090875	57.4753052962908	0.0843153521467972	0.33952409610159	2.07706	8.36398	1	1	2	1	Natural habitat	Compiègne	F	10	77	1	2
2013-1258	comp3os1	18440.875	72.989419943468	43.2111725208566	55.6925497706432	0.05380629518404	0.190899575825318	1.46668	5.20364	1	2	2	2	Natural habitat	Compiègne	M	13	64	1	2
2013-1263	comp3os4	20010.638672	83.4925211176688	27.0145292672686	60.5464587806939	0.099337366857032	0.436479325326852	2.71931	11.9484	1	1	1	1	Natural habitat	Compiègne	M	18	112.5	1	3
2013-1264	Comp1os1	16112.050781	84.930679557793	31.4588225999449	66.8373320162052	0.0885057946629444	0.387310122209799	2.1246	9.29746	1	1	2	1	Natural habitat	Compiègne	F	12	60.8	1	2
2013-2070	comp1os4	20891.980469	82.2570599828948	34.7090041723077	64.6108691977281	0.0756641230613903	0.323368881909899	2.05676	8.79006	1	1	2	2	Natural habitat	Compiègne	M	17	86	1	3
2013-1272	comp1os2	11551.882813	80.7207259885488	40.3489668300947	64.1448103942918	0.0652679796921384	0.192864999710687	1.46484	4.32856	1	1	2	2	Natural habitat	Chambord	F	36	51.5	2	1
2013-1273	comp3os2	19932.210938	86.7583308735301	29.9947673020004	67.6191812340991	0.0955831248626769	0.313753785077394	2.59618	8.52202	2	1	2	2	Natural habitat	Chambord	M	72	123	3	3
2013-1285	comp1os3	14068.729492	85.5848856987889	35.2071906467615	68.952478463333	0.0812165366253878	0.337851103079294	1.97147	8.20108	1	1	2	1	Natural habitat	Compiègne	F	17.5	61.2	1	2
2013-1286	comp5os4	8541.365234	65.4039258473887	50.8442500672452	50.6312618868412	0.0700225858530907	0.210557447307739	0.760065	3.22694	2	2	1	1	Natural habitat	Chambord	F	17	NA	1	NA
2017-576		13125.220703	70.4527587554121	34.9257947780043	49.4607793103727	0.0732451901860109	0.282041184414456	1.70613	6.5697	1	1	2	2	Natural habitat	Chambord	F	17.5	NA	1	NA
2017-578		11478.235352	78.4218979743394	36.1847769064827	59.2854572737832	0.0679239683005178	0.217725913177856	1.50928	4.8379	2	2	1	2	Natural habitat	Chambord	F	20	NA	2	NA
2017-579		13698.118164	70.8042127457297	40.5443594952399	53.4814696397316	0.0538996362115202	0.148271111473691	1.33571	3.67437	2	2	1	2	Natural habitat	Chambord	F	18	NA	1	NA
2017-580		12480.34082	77.5580798201311	25.6100972756666	50.0393416909696	0.0897157380262017	0.168386728187729	2.0378	3.82473	2	2	1	2	Natural habitat	Chambord	F	18.5	NA	1	NA
2017-581		10870.380859	77.3121575592442	30.9394973744573	54.8321945009816	0.0818790098495119	0.291504276231015	1.7357	6.17941	1	1	2	2	Natural habitat	Chambord	F	19	NA	1	NA
2017-554		13300.677734	72.6896773258817	58.6115415972072	78.1239098916722	0.0588042386325657	0.191496607214227	1.36131	4.43312	1	2	1	2	Experimental stall	LHT	F	25	91	2	3
2017-569		9179.170898	75.4806786472361	42.2454092782334	60.1276117923095	0.0641768907711302	0.200133128497052	1.22648	3.82473	2	2	1	1	Experimental stall	LHT	F	25	61.5	2	2
2017-559		13416.31543	78.0792858937724	42.3717824855835	62.2180262427836	0.0632608182981873	0.178394633312583	1.46161	4.12172	2	2	1	2	Experimental stall	LHT	F	25	66.5	2	2
2017-555		15852.548828	73.155717883779	39.2910076503691	52.9344292963595	0.045888547312211	0.190688976736579	1.13834	4.73035	2	2	1	2	Experimental stall	LHT	F	25	89	2	3
2017-556		15058.983398	73.3302361397557	38.5516078896527	53.8402949301367	0.0652493163759283	0.168540375646271	1.59718	4.12555	2	2	2	2	Experimental stall	LHT	F	25	5.35	2	1
2017-554unnumb		12970.631836	79.1813793256756	34.3662000957702	58.8919019016284	0.0775380035693698	0.296882071243523	1.76147	6.74442	1	1	2	2	Experimental stall	LHT	F	25	91	2	3
2017-568		14343.896484	74.7756865225855	33.7716769224542	53.2002294457245	0.0741460181850861	0.217664223087386	1.76037	5.16777	2	2	2	2	Experimental pen	LHT	M	25	84	2	3
2017-557		15050.93457	84.0350121062283	35.8389398434581	67.8117792172277	0.0851791666494794	0.255106286790781	2.04645	6.12899	2	1	2	2	Experimental pen	LHT	F	25	92	2	3
2017-566	2017-008	16200.609375	84.6952672976229	33.3166885591645	68.5418920777691	0.0896760259020977	0.359522126642912	2.23526	8.96143	1	1	2	1	Experimental pen	LHT	F	25	53.5	2	1
2017-570		14027.766602	76.2840273623765	33.6850944525521	54.2302378432253	0.0755727019350257	0.216789693085648	1.79668	5.154	2	2	1	2	Experimental pen	LHT	M	25	67	2	2
2017-575		20257.699219	78.592229881997	49.2609587117891	66.4670489175295	0.0579311452927828	0.180262981633876	1.55064	4.82509	2	1	1	2	Experimental stall	LHT	M	25	84	2	3
2017-560		22431.681641	73.1382380579676	36.8261709412858	56.6438135281416	0.0748187871725494	0.220246198423236	2.08436	6.13579	1	2	2	2	Experimental stall	LHT	M	25	89	2	3
2017-571		20154.962891	80.8543442829999	43.9528009090274	69.5083285592797	0.0708864908998181	0.206912611551735	1.88217	5.49392	2	1	1	2	Experimental stall	LHT	M	25	77.5	2	2
2017-574		22496.638672	74.0466956902903	40.8221453973063	57.6028713390077	0.0660859541985808	0.211565666336642	1.79559	5.74835	1	1	1	2	Experimental stall	LHT	M	25	96	2	3
2017-562		19238.638672	72.2109832865621	42.3038293428284	55.2277788951451	0.0605587331229792	0.183829911377954	1.60668	4.87718	2	2	1	2	Experimental stall	LHT	M	25	73	2	2
2017-572		19452.308594	82.3333248318917	37.224963735099	65.8806124806801	0.072105890242737	0.236859142845964	1.91267	6.28289	2	1	2	2	Experimental pen	LHT	M	25	90.5	2	3
2017-564		15749.732422	77.2110897707288	33.4054265679968	54.35462574445	0.06894042886038	0.220164875965372	1.66451	5.3157	1	2	2	2	Experimental pen	LHT	F	25	67	2	2
20217-558		21659.431641	74.4421296701005	37.1781301766371	54.6926226704482	0.0761922606073654	0.271625586312968	2.04185	7.2792	1	2	2	1	Experimental pen	LHT	M	25	84	2	3
2017-561		18858.943359	71.3769805643754	31.095529767593	46.857544410019	0.072798730459326	0.248073592047928	1.92335	6.55413	1	2	2	2	Experimental pen	LHT	M	25	90	2	3
2017-573		19942.082031	75.0312085405141	36.6935362819026	54.2948470755098	0.0696037319194568	0.221475327707487	1.81845	5.78621	2	1	2	1	Experimental pen	LHT	M	25	86.5	2	3
2017-563		20783.130859	76.8279149196883	32.5892788359751	56.0589165535479	0.0760610778738539	0.259159166363376	2.07371	7.06565	2	1	2	1	Experimental pen	LHT	M	25	91.5	2	3
Pradat_175		13733.167969	76.2300924639626	46.0654690489091	60.8933554124137	0.0485712889621135	0.191241830209894	1.13539	4.47042	1	2	2	2	Experimental control	Pradat	M	20	53	2	1
Pradat_184		13711.249023	70.5483116218945	54.6275151483978	59.5646373680099	0.0423486618858029	0.173850797699058	1.02846	4.22206	2	2	1	1	Experimental control	Pradat	M	8	35	1	1
Pradat_185		14445.709961	76.9756673159056	49.847175008704	64.0358606418805	0.05314645706517	0.221348926786774	1.26627	5.27387	1	2	1	1	Experimental control	Pradat	M	20	52	2	1
Pradat_187		24560.730469	64.9756216540157	64.3261682815243	55.8356850847378	0.0364040367582186	0.135923817950349	1.06121	3.9623	1	1	2	1	Experimental control	Pradat	F	84	110	3	3
Pradat_188		16298.767578	78.7591122246998	49.4580233578494	66.1993856356188	0.0550667790384526	0.1945573483604	1.40232	4.95456	1	2	2	2	Experimental control	Pradat	F	96	60	3	2
calc235		15153.624023	73.0346192118931	42.5999794038913	54.8087133870676	0.0434241973756514	0.266674181417569	1.04058	6.39035	2	1	1	3	Mesolithic	NoyenEns	NA	NA	NA	NA	NA
Calc2136		16108.791992	67.2226862223922	50.2950764126981	53.9562508067146	0.0483979664399446	0.230600670681913	1.19576	5.69741	2	1	1	3	Mesolithic	NoyenEns	NA	NA	NA	NA	NA
Calc2139		16144.361328	75.5261759959043	54.3977361268943	79.1115564675777	0.0692113400276228	0.263027698735036	1.73263	6.58461	1	2	2	3	Mesolithic	NoyenEns	NA	NA	NA	NA	NA
Calc214		34371.835938	75.1902334184824	35.7460549282698	54.7046770332076	0.0643000801447202	0.262572472748422	2.13757	8.72887	1	1	2	1	Mesolithic	NoyenEns	NA	NA	NA	NA	NA
XVI-132	os2noy	23576.935547	87.9889235632222	20.4680757046062	64.2029746039471	0.132809642953724	0.477735795599294	3.77274	13.5711	1	1	1	1	Mesolithic	NoyenEns	NA	NA	NA	NA	NA
XVI-137	os3noy	25740.384766	76.177057010819	29.9715979987633	50.6660767657563	0.0814663606096789	0.260968821779157	2.35558	7.54585	1	2	2	1	Mesolithic	NoyenEns	NA	NA	NA	NA	NA
